# Aberrant epithelialization: A plausible factor for the development of endometrial polyps

**DOI:** 10.1101/2025.08.18.670791

**Authors:** Amruta D. S. Pathare, Ankita Lawarde, Katrin Täär, Sergio Vela Moreno, Apostol Apostolov, Vijayachitra Modhukur, Darja Tarassova, Alberto Sola-Leyva, Andres Salumets, Merli Saare, Maire Peters

## Abstract

Endometrial polyps (EPs) are localized overgrowths of endometrial glands and stroma, common in reproductive-age and postmenopausal women, and can cause abnormal uterine bleeding and infertility. Here, we investigated the cellular heterogeneity and molecular mechanisms of EPs by integrating bulk and single-cell RNA sequencing (scRNA-seq) of EPs and adjacent endometrial tissues (adENs) from 12 women. Bulk RNA-seq revealed high transcriptional similarity, with few differentially expressed genes including upregulated KMT2B and DLEC1 and downregulated *COL9A1* and *RAB3C*. ScRNA-seq identified eight major cell clusters, such as stromal, epithelial, endothelial, immune, perivascular, macrophage, B, and ciliated cells. Pseudotime analysis showed aberrant stromal-to-epithelial transitions in EPs, marked by *MECOM* and *EYA2* intermediate clusters, indicating incomplete epithelial maturation. These altered differentiation trajectories may disrupt perivascular and endothelial cell development, contributing to abnormal vascular remodeling in EPs, despite minimal overall transcriptomic changes compared with adENs.
