## Supplementary Data 1 for "Aberrant epithelialization: A plausible factor for the development of endometrial polyps"

### Sheet: Sheet1
Supplementary Data 1. Differential expression analysis of polyp tissues in the proliferative phase (control) versus secretory phase (comparison). Abbreviations. Gene_id: Ensembl Gene ID. log2FC: log₂ fold change. lfcSE: standard error of the log₂ fold change. Padj: adjusted p-value after multiple testing correction. Control: average normalized expression in the control group. Comparison: average …
DIFFERENTIAL EXPRESSION STATISTICS,,Total genes in annotation,60609
DIFFERENTIAL EXPRESSION STATISTICS,,Genes expressed and tested,16714
DIFFERENTIAL EXPRESSION STATISTICS,,Differentially expressed genes,88
Gene_id	BaseMean	log2FC	lfcSE	pvalue	Padj	Control	Comparison	Gene_name
ENSG00000168907,13	292.598	8.37108	1.67645	5.93456e-07	0.00160837	1.76216	583.433	PLA2G4F
ENSG00000156234,7	750.864	6.98294	1.64825	2.26942e-05	0.0127252	11.7787	1489.95	CXCL13
ENSG00000116983,13	25.1829	6.82264	1.51957	7.12742e-06	0.00628098	0.441058	49.9247	HPCAL4
ENSG00000285090,1	19.2301	6.10249	1.08375	1.79275e-08	0.000145759	0.5517	37.9085	AC002074,1
ENSG00000261143,1	29.2918	5.7546	1.39902	3.90008e-05	0.0166893	1.06536	57.5182	ADAMTS7P3
ENSG00000141744,4	29.4087	5.58747	1.39649	6.30515e-05	0.022784	1.19831	57.619	PNMT
ENSG00000152315,5	164.604	5.53456	1.15355	1.60362e-06	0.00217304	6.95233	322.255	KCNK13
ENSG00000237949,2	11.6004	5.10155	1.2527	4.65224e-05	0.0189125	0.656621	22.5442	LINC00844
ENSG00000157315,5	79.4023	4.84522	1.16718	3.3072e-05	0.0164477	5.33895	153.466	TMED6
ENSG00000287262,1	70.5696	4.80518	1.10802	1.44623e-05	0.0109625	4.87395	136.265	AC021148,2
ENSG00000145794,17	117.302	4.78858	1.02611	3.06034e-06	0.00355459	8.19204	226.411	MEGF10
ENSG00000232310,8	15.0117	4.7685	1.27069	0.000174941	0.0384421	1.06255	28.9609	AL078590,2
ENSG00000179846,9	21.7873	4.65063	1.22474	0.000146328	0.0349917	1.6684	41.9061	NKPD1
ENSG00000231246,2	16.0345	4.53501	0.826187	4.04019e-08	0.000218992	1.32608	30.7429	AL445426,1
ENSG00000124935,4	2127.99	4.52879	0.8715	2.03032e-07	0.000825374	176.718	4079.25	SCGB1D2
ENSG00000233705,7	47.4563	4.29947	1.03962	3.54019e-05	0.0164477	4.58713	90.3255	SLC26A4-AS1
ENSG00000163792,6	51.3427	4.25947	1.0151	2.71546e-05	0.0147187	5.09538	97.59	TCF23
ENSG00000154645,14	87.7716	4.06583	0.952202	1.95535e-05	0.0123918	9.89141	165.652	CHODL
ENSG00000197745,3	250.155	4.03633	0.817865	8.0067e-07	0.00162746	28.7402	471.57	SCGB1D4
ENSG00000026559,14	286.225	3.90198	0.849102	4.31886e-06	0.00438932	35.8926	536.558	KCNG1
ENSG00000165810,17	23.2666	3.89588	0.936026	3.15262e-05	0.0164477	2.9292	43.604	BTNL9
ENSG00000159337,7	22.1804	3.87905	1.04016	0.000192026	0.0405523	2.82313	41.5376	PLA2G4D
ENSG00000086696,11	269.224	3.73705	1.02016	0.000249097	0.0482542	37.5642	500.884	HSD17B2
ENSG00000221866,9	86.5288	3.6972	0.853877	1.49179e-05	0.0109625	12.3871	160.67	PLXNA4
ENSG00000125144,13	451.874	3.62516	0.946115	0.000127298	0.0343555	67.7521	835.996	MT1G
ENSG00000089250,19	50.5808	3.51835	0.826046	2.05098e-05	0.0123918	8.11987	93.0418	NOS1
ENSG00000078725,13	79.6087	3.51058	0.939184	0.00018556	0.0397457	12.8432	146.374	BRINP1
ENSG00000184156,17	41.6414	3.21608	0.756033	2.10086e-05	0.0123918	8.09151	75.1913	KCNQ3
ENSG00000134917,10	622.243	3.12087	0.85666	0.000269411	0.0497828	128.309	1116.18	ADAMTS8
ENSG00000154269,15	733.679	3.10685	0.825653	0.000167959	0.037933	152.612	1314.75	ENPP3
ENSG00000198483,13	317.588	2.95776	0.636367	3.35346e-06	0.00363537	72.4326	562.743	ANKRD35
ENSG00000115896,16	249.44	2.95117	0.629159	2.72319e-06	0.00340629	57.1209	441.76	PLCL1
ENSG00000088002,11	23.7322	2.9106	0.764459	0.00014044	0.0343555	5.5714	41.8929	SULT2B1
ENSG00000105825,14	1348.8	2.82101	0.741264	0.000141418	0.0343555	334.417	2363.18	TFPI2
ENSG00000091622,16	174.232	2.78729	0.557113	5.6419e-07	0.00160837	44.0909	304.373	PITPNM3
ENSG00000070404,10	443.795	2.73408	0.663369	3.76405e-05	0.0165425	115.974	771.616	FSTL3
ENSG00000198417,7	380.724	2.71211	0.712152	0.000139912	0.0343555	100.817	660.63	MT1F
ENSG00000139737,22	343.036	2.69472	0.653733	3.75526e-05	0.0165425	91.7911	594.28	SLAIN1
ENSG00000131781,13	72.3788	2.59077	0.648711	6.50468e-05	0.0229798	20.6084	124.149	FMO5
ENSG00000171509,16	1055.93	2.52711	0.692702	0.000264089	0.0493603	312.213	1799.65	RXFP1
ENSG00000104635,14	2017.7	2.48778	0.552574	6.72643e-06	0.00628098	610.577	3424.81	SLC39A14
ENSG00000108387,15	108.807	2.46549	0.653115	0.000160022	0.0366495	33.3601	184.253	SEPTIN4
ENSG00000104760,17	43.8201	2.45569	0.671507	0.000255203	0.0482542	13.5128	74.1275	FGL1
ENSG00000274012,1	726.532	2.41938	0.497762	1.17082e-06	0.00187099	228.85	1224.21	RN7SL2
ENSG00000197291,9	70.9341	2.39556	0.578284	3.43486e-05	0.0164477	22.6561	119.212	RAMP2-AS1
ENSG00000149573,9	1402.54	2.34849	0.600199	9.12136e-05	0.0290828	460.385	2344.7	MPZL2
ENSG00000147642,17	133.301	2.34533	0.624939	0.000174803	0.0384421	43.8363	222.766	SYBU
ENSG00000276168,1	521.217	2.31481	0.516283	7.33895e-06	0.00628098	174.454	867.979	RN7SL1
ENSG00000163251,4	450.52	2.27698	0.621826	0.000250488	0.0482542	154.113	746.927	FZD5
ENSG00000206190,11	194.464	2.23412	0.601387	0.00020325	0.0423725	68.1761	320.751	ATP10A
ENSG00000116761,12	69.0019	2.13405	0.558189	0.000131745	0.0343555	25.6061	112.398	CTH
ENSG00000172661,18	1013.75	2.03698	0.522204	9.58973e-05	0.0294224	397.246	1630.25	WASHC2C
ENSG00000187193,9	140.591	1.99056	0.539729	0.000225958	0.0465101	56.5312	224.65	MT1X
ENSG00000189120,5	12.4199	1.91815	0.499984	0.000124844	0.0343555	5.19729	19.6425	SP6
ENSG00000157514,16	754.727	1.88603	0.389268	1.26566e-06	0.00187099	321.423	1188.03	TSC22D3
ENSG00000205363,5	67.2825	1.87194	0.510664	0.000246667	0.0482542	28.8751	105.69	INSYN1
ENSG00000127920,6	1203.74	1.78113	0.43857	4.88156e-05	0.0193607	542.594	1864.88	GNG11
ENSG00000147113,17	306.474	1.58716	0.393077	5.39596e-05	0.0208732	153.062	459.885	DIPK2B
ENSG00000122644,13	173.015	1.55295	0.314304	7.77515e-07	0.00162746	87.9552	258.076	ARL4A
ENSG00000116574,6	1272.4	1.51055	0.398695	0.000151422	0.0351752	661.127	1883.67	RHOU
ENSG00000050327,15	261.244	1.44607	0.358676	5.53749e-05	0.0208732	140.278	382.209	ARHGEF5
ENSG00000261338,2	44.3517	1.29649	0.313263	3.49329e-05	0.0164477	25.6642	63.0391	AC021016,2
ENSG00000267368,1	225.379	1.23904	0.338237	0.000249051	0.0482542	134.138	316.62	UPK3BL1
ENSG00000136720,7	1240.47	0.972491	0.260189	0.000185762	0.0397457	837.528	1643.42	HS6ST1
ENSG00000131508,16	1591.35	0.759328	0.193787	8.91492e-05	0.0289931	1181.97	2000.73	UBE2D2
ENSG00000187514,16	20727.8	-0.475033	0.129891	0.000255009	0.0482542	24109.8	17345.8	PTMA
ENSG00000149532,15	828.061	-0.634622	0.172365	0.00023154	0.0470634	1007.31	648.816	CPSF7
ENSG00000162241,12	58.973	-1.29804	0.339715	0.000132928	0.0343555	83.8473	34.0988	SLC25A45
ENSG00000204574,13	1070.37	-1.41105	0.344722	4.25275e-05	0.0177318	1555.72	585.011	ABCF1
ENSG00000120327,6	188.039	-1.44863	0.335956	1.61798e-05	0.0109625	275.239	100.839	PCDHB14
ENSG00000187634,12	336.762	-1.59961	0.419763	0.000138545	0.0343555	506.422	167.102	SAMD11
ENSG00000151572,18	460.666	-1.66741	0.431769	0.000112552	0.0321091	700.729	220.603	ANO4
ENSG00000197361,7	30.2967	-2.04776	0.524724	9.51859e-05	0.0294224	48.7925	11.8009	FBXL22
ENSG00000072818,12	64.059	-2.1264	0.533097	6.64197e-05	0.0229798	104.243	23.8748	ACAP1
ENSG00000168243,11	199.474	-2.23215	0.5659	7.9991e-05	0.02701	328.936	70.0112	GNG4
ENSG00000272622,2	34.3344	-2.32014	0.596704	0.000100965	0.0304035	57.2122	11.4566	AC010735,2
ENSG00000184408,10	47.1422	-2.64915	0.613737	1.58572e-05	0.0109625	81.3207	12.9636	KCND2
ENSG00000183742,13	117.782	-2.77494	0.721027	0.000118801	0.0333072	205.535	30.0293	MACC1
ENSG00000137673,9	3613.22	-3.50057	0.923068	0.000149245	0.0351721	6639.8	586.648	MMP7
ENSG00000174827,13	170.294	-3.66902	0.931159	8.13903e-05	0.02701	315.764	24.8244	PDZK1
ENSG00000225746,12	12.9425	-3.6755	0.965854	0.000141555	0.0343555	24.0062	1.87884	MEG8
ENSG00000128422,17	210.015	-3.69332	0.951145	0.000103165	0.0305012	389.89	30.14	KRT17
ENSG00000112232,9	35.3706	-4.24738	0.999286	2.13376e-05	0.0123918	67.2029	3.53834	KHDRBS2
ENSG00000261553,5	21.1881	-6.50312	1.6825	0.000111023	0.0321091	41.9142	0.46209	AL137782,1
ENSG00000285901,1	30.1296	-7.57198	1.7203	1.07484e-05	0.00873902	59.9441	0.31503	AC008012,1
ENSG00000197149,5	33.5428	-7.72127	1.91735	5.648e-05	0.0208732	66.7693	0.316405	AC107956,1
ENSG00000282278,1	58.3705	-8.52485	1.74465	1.02761e-06	0.00185666	116.425	0.316091	AC058822,1
ENSG00000125695,12	24.745	-21.5415	3.53489	1.10142e-09	1.79101e-05	49.4899	1.62133e-05	AC046185,1
