## Supplementary Data 2 for "Aberrant epithelialization: A plausible factor for the development of endometrial polyps"

### Sheet: Sheet1
Supplementary Data 2. Differential expression analysis of endometrial tissues in the proliferative phase (control) versus the secretory phase (comparison). Abbreviations. Gene_id: Ensembl Gene ID. BaseMean: mean of normalized counts across all samples. log2FC: log₂ fold change. lfcSE: standard error of the log₂ fold change. Padj: adjusted p-value after multiple testing correction. Control: averag…
DIFFERENTIAL EXPRESSION STATISTICS,,Total genes in annotation,60609
DIFFERENTIAL EXPRESSION STATISTICS,,Genes expressed and tested,16641
DIFFERENTIAL EXPRESSION STATISTICS,,Differentially expressed genes,232
Gene_id	BaseMean	Log2FC	lfcSE	pvalue	padj	Control	Comparison	Gene_name
ENSG00000095596,12	380.164	7.72483	1.7599	1.13681e-05	0.00393604	3.57724	756.752	CYP26A1
ENSG00000205420,11	14.4204	6.44054	1.57766	4.45856e-05	0.00942261	0.328276	28.5124	KRT6A
ENSG00000187773,8	11.5268	5.22813	1.24378	2.629e-05	0.00679036	0.599072	22.4545	DIPK1C
ENSG00000124935,4	1822.97	5.13848	0.690436	9.88938e-14	1.6093e-09	100.65	3545.28	SCGB1D2
ENSG00000197745,3	298.751	5.0885	0.692373	1.99161e-13	1.62047e-09	17.0596	580.442	SCGB1D4
ENSG00000162571,13	27.9616	4.92901	1.08847	5.94318e-06	0.00241783	1.7774	54.1457	TTLL10
ENSG00000241106,8	194.211	4.73632	0.901356	1.48299e-07	0.000281569	14.0454	374.376	HLA-DOB
ENSG00000125144,13	633.776	4.5729	0.971591	2.51867e-06	0.00151801	51.1106	1216.44	MT1G
ENSG00000166840,13	22.1491	4.55883	0.960734	2.08344e-06	0.00141266	1.803	42.4953	GLYATL1
ENSG00000008226,20	44.6064	4.516	0.829962	5.29186e-08	0.000215286	3.73591	85.4768	DLEC1
ENSG00000287262,1	68.2749	4.38525	0.890027	8.3459e-07	0.000762401	6.23588	130.314	AC021148,2
ENSG00000140254,12	274.75	4.30159	0.875151	8.86657e-07	0.000762401	26.5202	522.98	DUOXA1
ENSG00000188833,9	17.9216	4.24638	0.916034	3.55884e-06	0.00175494	1.79399	34.0492	ENTPD8
ENSG00000205364,4	110.254	4.16524	1.12056	0.000201523	0.0227735	11.6414	208.866	MT1M
ENSG00000145832,14	46.1207	4.15177	1.17504	0.000410426	0.0355258	4.91302	87.3285	SLC25A48
ENSG00000163406,11	708.889	4.13778	0.875642	2.29635e-06	0.00143725	76.2107	1341.57	SLC15A2
ENSG00000023445,14	528.945	4.07562	0.789693	2.45603e-07	0.000352736	59.2288	998.661	BIRC3
ENSG00000088002,11	20.7901	3.94136	1.05599	0.00018968	0.0220476	2.54115	39.039	SULT2B1
ENSG00000154645,14	81.1492	3.85101	0.897363	1.7749e-05	0.00515768	10.5183	151.78	CHODL
ENSG00000205038,12	1211.26	3.67486	0.979296	0.000175039	0.0209306	175.908	2246.62	PKHD1L1
ENSG00000140835,9	14.6008	3.63732	1.0542	0.00055991	0.0428469	2.17217	27.0294	CHST4
ENSG00000099960,13	157.795	3.63407	0.783457	3.50936e-06	0.00175494	23.5243	292.066	SLC7A4
ENSG00000167711,13	55.5278	3.63239	0.959697	0.000153746	0.0192209	8.28706	102.769	SERPINF2
ENSG00000198417,7	497.494	3.63074	0.743617	1.04727e-06	0.000811531	74.3255	920.663	MT1F
ENSG00000221866,9	110.649	3.56704	0.766656	3.27581e-06	0.00171959	17.2192	204.079	PLXNA4
ENSG00000162367,11	48.7455	3.47116	0.563425	7.23753e-10	3.92588e-06	8.06393	89.427	TAL1
ENSG00000248515,2	29.0843	3.4288	0.861369	6.87306e-05	0.0117732	4.94256	53.226	AC024230,1
ENSG00000105825,14	1572.89	3.42246	0.765259	7.73865e-06	0.00292863	268.372	2877.4	TFPI2
ENSG00000186205,13	287.753	3.3739	0.865597	9.70821e-05	0.0147646	50.6306	524.876	MARC1
ENSG00000113924,12	700.694	3.35867	0.79648	2.47698e-05	0.00671797	124.48	1276.91	HGD
ENSG00000154269,15	703.004	3.34618	0.831386	5.70195e-05	0.0106099	125.879	1280.13	ENPP3
ENSG00000134917,10	484.475	3.3401	0.820748	4.70975e-05	0.00970149	87.083	881.868	ADAMTS8
ENSG00000119121,22	144.343	3.29267	0.828885	7.11513e-05	0.0119365	26.7322	261.954	TRPM6
ENSG00000132746,14	369.013	3.23416	0.84801	0.000136837	0.0179576	70.8975	667.128	ALDH3B2
ENSG00000169064,12	18.6789	3.19998	0.625806	3.16452e-07	0.00036783	3.66632	33.6915	ZBBX
ENSG00000184731,6	322.418	3.12869	0.72219	1.47612e-05	0.00461654	66.1616	578.675	FAM110C
ENSG00000286299,1	37.4021	3.10833	0.851362	0.000261207	0.0265663	7.77279	67.0314	AL121938,1
ENSG00000117501,14	18.7654	3.09692	0.890297	0.000504172	0.0402176	3.9275	33.6034	MROH9
ENSG00000233929,1	23.8018	3.05798	0.886402	0.00056083	0.0428469	5.10326	42.5004	MT1XP1
ENSG00000176928,6	164.35	3.01686	0.75535	6.49687e-05	0.011618	36.1445	292.556	GCNT4
ENSG00000169715,15	342.297	2.90887	0.692609	2.67058e-05	0.00679036	80.4428	604.15	MT1E
ENSG00000115896,16	252.481	2.85384	0.581892	9.37014e-07	0.000762401	61.362	443.6	PLCL1
ENSG00000060709,15	44.8406	2.81107	0.710795	7.65902e-05	0.0121877	11.1849	78.4963	RIMBP2
ENSG00000104635,14	2130.9	2.79853	0.566418	7.78251e-07	0.000762401	535.584	3726.22	SLC39A14
ENSG00000198483,13	319.037	2.77781	0.592517	2.7567e-06	0.00160214	81.1993	556.875	ANKRD35
ENSG00000123700,4	64.6677	2.7273	0.687865	7.34336e-05	0.0120353	16.9684	112.367	KCNJ2
ENSG00000165646,14	464.691	2.71045	0.649599	3.01281e-05	0.00707251	123.174	806.207	SLC18A2
ENSG00000171509,16	1017.9	2.68372	0.610971	1.1203e-05	0.00393604	274.178	1761.62	RXFP1
ENSG00000280623,1	56.0153	2.66104	0.741687	0.000333457	0.0315485	15.2945	96.736	PCAT14
ENSG00000170775,3	27.1052	2.65845	0.699219	0.000143516	0.0183892	7.41234	46.7981	GPR37
ENSG00000137269,15	462.765	2.6521	0.627145	2.34896e-05	0.00647874	127.032	798.497	LRRC1
ENSG00000149573,9	1341.38	2.64564	0.539142	9.24199e-07	0.000762401	369.644	2313.13	MPZL2
ENSG00000160179,18	453.934	2.64116	0.65109	4.98078e-05	0.00985236	125.425	782.443	ABCG1
ENSG00000167183,3	139.553	2.62931	0.656718	6.23567e-05	0.0112748	38.8331	240.272	PRR15L
ENSG00000139737,22	332.605	2.62772	0.648554	5.08571e-05	0.00985236	92.6415	572.568	SLAIN1
ENSG00000091622,16	177.655	2.55221	0.530679	1.51442e-06	0.00107149	51.7544	303.556	PITPNM3
ENSG00000101670,12	95.4887	2.53501	0.703077	0.000311449	0.0305314	28.1023	162.875	LIPG
ENSG00000178343,5	13.2715	2.53074	0.680276	0.000199089	0.0226558	3.91565	22.6273	SHISA3
ENSG00000188452,14	35.2815	2.52092	0.658996	0.000130562	0.0175707	10.4701	60.093	CERKL
ENSG00000070404,10	341.001	2.50257	0.61158	4.27716e-05	0.00915819	102.296	579.705	FSTL3
ENSG00000110195,13	39.1357	2.48579	0.693269	0.000336295	0.0316331	11.8568	66.4147	FOLR1
ENSG00000049540,17	795.015	2.43681	0.548236	8.79652e-06	0.00318102	247.883	1342.15	ELN
ENSG00000131401,11	339.473	2.40311	0.607092	7.54565e-05	0.0121575	107.951	570.995	NAPSB
ENSG00000156414,19	26.976	2.34178	0.668142	0.000456739	0.0381154	8.88933	45.0626	TDRD9
ENSG00000197291,9	61.8982	2.33704	0.580892	5.74139e-05	0.0106099	20.4532	103.343	RAMP2-AS1
ENSG00000187193,9	187.201	2.30459	0.583661	7.86397e-05	0.0121877	63.0277	311.374	MT1X
ENSG00000064225,12	107.158	2.29327	0.656248	0.000474913	0.0386285	36.3146	178.002	ST3GAL6
ENSG00000203812,2	80.7968	2.25605	0.612537	0.000230401	0.0245053	27.9728	133.621	HIST2H2AA3
ENSG00000187726,8	71.4774	2.24611	0.625523	0.000329694	0.0315485	24.8875	118.067	DNAJB13
ENSG00000176920,13	79.3242	2.23224	0.589202	0.000151511	0.0191127	27.8398	130.809	FUT2
ENSG00000046651,15	568.992	2.22818	0.628642	0.000393462	0.0347978	200.158	937.826	OFD1
ENSG00000145088,9	39.5951	2.22683	0.628896	0.000398835	0.0350824	13.9394	65.2508	EAF2
ENSG00000125148,7	573.504	2.19774	0.589165	0.000191284	0.0220764	205.277	941.73	MT2A
ENSG00000102934,10	543.787	2.16618	0.474799	5.05941e-06	0.00216663	198.161	889.412	PLLP
ENSG00000178750,3	40.2546	2.13101	0.552394	0.000114423	0.016478	14.9638	65.5454	STX19
ENSG00000073350,13	520.254	2.12763	0.604288	0.000430105	0.0364537	193.764	846.744	LLGL2
ENSG00000185499,16	997.265	2.10968	0.522156	5.33768e-05	0.0102188	375.197	1619.33	MUC1
ENSG00000135069,14	466.623	2.09168	0.442395	2.26637e-06	0.00143725	177.341	755.905	PSAT1
ENSG00000189334,9	228.19	2.03812	0.555742	0.000245048	0.0252384	89.3618	367.017	S100A14
ENSG00000185442,13	566.89	2.03782	0.449058	5.67934e-06	0.00236974	222.038	911.743	FAM174B
ENSG00000163251,4	413.934	2.00538	0.506004	7.39589e-05	0.0120353	165.08	662.789	FZD5
ENSG00000139567,12	516.841	1.99148	0.473143	2.56447e-05	0.00679036	207.715	825.968	ACVRL1
ENSG00000152611,12	48.1836	1.9746	0.559595	0.000417743	0.0357763	19.5464	76.8209	CAPSL
ENSG00000111816,8	167.911	1.96204	0.506209	0.00010621	0.0157123	68.5893	267.232	FRK
ENSG00000076944,16	404.707	1.94316	0.424699	4.75353e-06	0.00214873	167.046	642.369	STXBP2
ENSG00000128335,14	592.873	1.94293	0.476828	4.60723e-05	0.00961199	244.743	941.003	APOL2
ENSG00000205363,5	50.4931	1.93486	0.532217	0.000277466	0.0280448	20.9367	80.0496	INSYN1
ENSG00000134014,17	2540.73	1.92821	0.568902	0.000700569	0.0493522	1057.35	4024.1	ELP3
ENSG00000104549,12	957.859	1.91501	0.500304	0.000129345	0.0175707	401.519	1514.2	SQLE
ENSG00000104760,17	37.545	1.89737	0.557305	0.00066274	0.0470951	15.891	59.1991	FGL1
ENSG00000165591,6	64.6122	1.87321	0.521127	0.000324966	0.0312909	27.7099	101.514	FAAH2
ENSG00000091947,10	2314.93	1.84536	0.503591	0.000247914	0.025373	1007.93	3621.93	TMEM101
ENSG00000039139,9	57.6223	1.81374	0.508246	0.000358856	0.0328232	25.5219	89.7227	DNAH5
ENSG00000127920,6	1277.49	1.81293	0.458974	7.81621e-05	0.0121877	566.068	1988.91	GNG11
ENSG00000159445,13	300.403	1.79594	0.530366	0.000708605	0.0497031	134.336	466.47	THEM4
ENSG00000079385,22	440.616	1.74359	0.504597	0.000549446	0.0428469	202.643	678.588	CEACAM1
ENSG00000100612,14	1123.66	1.72955	0.470894	0.000239812	0.0251765	520.668	1726.66	DHRS7
ENSG00000130066,16	3575.29	1.72926	0.504603	0.000610341	0.04577	1656.92	5493.66	SAT1
ENSG00000183690,13	120.9	1.72913	0.399508	1.50357e-05	0.00461654	56.0335	185.767	EFHC2
ENSG00000170421,12	3550.91	1.72652	0.47781	0.000302196	0.0301695	1648.03	5453.8	KRT8
ENSG00000116574,6	1282.34	1.71263	0.499549	0.000607257	0.0457495	599.563	1965.11	RHOU
ENSG00000168394,11	1488.09	1.71155	0.481159	0.000374924	0.0338952	696.162	2280.01	TAP1
ENSG00000256053,7	490.748	1.66819	0.418537	6.7266e-05	0.0116803	234.912	746.585	COA8
ENSG00000105357,17	619.236	1.6514	0.473611	0.000488788	0.0391825	299.048	939.424	MYH14
ENSG00000219507,4	50.8182	1.56774	0.418494	0.000179574	0.0210231	25.6373	75.9991	FTH1P8
ENSG00000244187,8	781.828	1.51056	0.431356	0.000461962	0.03816	406.228	1157.43	TMEM141
ENSG00000184678,10	100.109	1.50576	0.43501	0.000537301	0.0424441	52.1437	148.075	HIST2H2BE
ENSG00000153721,19	322.543	1.46117	0.351234	3.18089e-05	0.00709077	171.871	473.215	CNKSR3
ENSG00000198585,11	693.898	1.44709	0.405618	0.000360235	0.0328232	372.405	1015.39	NUDT16
ENSG00000120675,6	813.003	1.43222	0.369805	0.000107547	0.0157667	439.626	1186.38	DNAJC15
ENSG00000163399,16	6481.72	1.40196	0.367098	0.000133972	0.0178649	3558.83	9404.61	ATP1A1
ENSG00000197119,13	381.208	1.40181	0.409748	0.000623571	0.0460695	209.321	553.095	SLC25A29
ENSG00000166170,9	1054.92	1.30748	0.330987	7.8074e-05	0.0121877	607.131	1502.7	BAG5
ENSG00000181019,13	395.18	1.29352	0.358573	0.000309275	0.0305314	229.007	561.353	NQO1
ENSG00000111684,11	753.296	1.27522	0.370094	0.000569667	0.0431797	440.478	1066.11	LPCAT3
ENSG00000130787,14	256.793	1.26131	0.356741	0.000406769	0.0353976	151.182	362.404	HIP1R
ENSG00000042445,14	682.256	1.24231	0.331204	0.000176212	0.0209306	405.409	959.103	RETSAT
ENSG00000110090,13	1000.48	1.23333	0.343729	0.000333109	0.0315485	597.107	1403.85	CPT1A
ENSG00000104490,18	645.087	1.13907	0.325797	0.000471851	0.0386285	402.879	887.296	NCALD
ENSG00000181274,7	265.934	1.12731	0.326519	0.000555428	0.0428469	167.017	364.85	FRAT2
ENSG00000185813,10	315.042	1.12147	0.249446	6.92987e-06	0.00268499	198.409	431.675	PCYT2
ENSG00000136720,7	1170.33	1.09173	0.261788	3.04232e-05	0.00707251	747.502	1593.15	HS6ST1
ENSG00000177666,17	324.578	1.06319	0.286528	0.000206757	0.0229291	210.113	439.042	PNPLA2
ENSG00000155850,7	1363.73	1.05768	0.278066	0.000142552	0.0183892	885.085	1842.37	SLC26A2
ENSG00000166348,18	532.864	1.05276	0.265628	7.39239e-05	0.0120353	346.635	719.093	USP54
ENSG00000153814,13	1394.31	0.928334	0.243204	0.000135032	0.0178649	960.575	1828.05	JAZF1
ENSG00000066654,14	1201.57	0.92487	0.248171	0.000193974	0.0222292	829.097	1574.05	THUMPD1
ENSG00000122783,16	482.893	0.904107	0.241255	0.00017859	0.0210231	336.348	629.438	CYREN
ENSG00000122644,13	152.174	0.881881	0.25808	0.000632945	0.0461879	107.06	197.288	ARL4A
ENSG00000108788,11	567.093	0.871174	0.251902	0.000543433	0.0427212	400.893	733.294	MLX
ENSG00000171302,17	1181.24	0.858733	0.251867	0.000650892	0.046456	839.713	1522.77	CANT1
ENSG00000170270,5	195.088	0.802834	0.225929	0.00038018	0.0341805	142.165	248.011	GON7
ENSG00000116903,7	190.372	0.692574	0.195308	0.000391032	0.0347978	145.535	235.209	EXOC8
ENSG00000173914,12	396.06	-0.712487	0.170166	2.8265e-05	0.00696903	491.919	300.202	RBM4B
ENSG00000113593,12	328.247	-0.767265	0.186961	4.06266e-05	0.00885467	413.532	242.962	PPWD1
ENSG00000198121,13	1064.86	-0.864187	0.229293	0.000163956	0.0201126	1374.58	755.133	LPAR1
ENSG00000167074,15	566.059	-0.873292	0.244823	0.00036105	0.0328232	732.336	399.782	TEF
ENSG00000286190,1	221.056	-0.907063	0.217296	2.98873e-05	0.00707251	288.346	153.766	AC055839,2
ENSG00000149212,12	1612.43	-0.924563	0.270353	0.000626604	0.0460695	2112.12	1112.75	SESN3
ENSG00000146072,6	882.215	-0.993983	0.245261	5.06176e-05	0.00985236	1174.65	589.779	TNFRSF21
ENSG00000119403,15	439.782	-1.05249	0.30133	0.000477939	0.0386285	593.445	286.12	PHF19
ENSG00000128710,5	472.237	-1.06639	0.300808	0.000392509	0.0347978	639.232	305.242	HOXD10
ENSG00000015475,18	249.119	-1.07726	0.247555	1.3514e-05	0.00444908	338.035	160.204	BID
ENSG00000154545,16	362.201	-1.07951	0.270855	6.73238e-05	0.0116803	491.723	232.679	MAGED4
ENSG00000154229,12	873.379	-1.1147	0.256802	1.42036e-05	0.00453206	1194.95	551.812	PRKCA
ENSG00000253910,2	73.9594	-1.15671	0.339035	0.000645445	0.0463051	102.116	45.8027	PCDHGB2
ENSG00000163704,12	52.7934	-1.18934	0.333418	0.000360927	0.0328232	73.4005	32.1863	PRRT3
ENSG00000177311,11	2699.1	-1.19663	0.284638	2.62193e-05	0.00679036	3758.42	1639.78	ZBTB38
ENSG00000112320,12	218.903	-1.25887	0.356556	0.000414537	0.0356919	308.778	129.029	SOBP
ENSG00000120327,6	179.792	-1.26503	0.357689	0.000405217	0.0353976	253.927	105.657	PCDHB14
ENSG00000137868,19	748.911	-1.31866	0.310936	2.22582e-05	0.00624495	1069.18	428.642	STRA6
ENSG00000128849,10	2101.29	-1.33655	0.361109	0.00021455	0.0232759	3010.51	1192.06	CGNL1
ENSG00000113209,9	135.023	-1.34369	0.321948	2.99784e-05	0.00707251	193.718	76.3272	PCDHB5
ENSG00000215386,13	116.356	-1.3445	0.288634	3.19095e-06	0.00171959	166.964	65.7489	MIR99AHG
ENSG00000198056,15	127.246	-1.36172	0.341709	6.74703e-05	0.0116803	183.204	71.2878	PRIM1
ENSG00000138735,16	694.614	-1.362	0.388291	0.000452035	0.0379173	1000.13	389.094	PDE5A
ENSG00000113248,6	164.006	-1.45215	0.378775	0.000126177	0.0174007	240.218	87.7942	PCDHB15
ENSG00000251003,9	33.7108	-1.47477	0.381049	0.000108708	0.0157947	49.5823	17.8393	ZFPM2-AS1
ENSG00000215374,6	70.3275	-1.48016	0.353484	2.82223e-05	0.00696903	103.541	37.1141	FAM66B
ENSG00000105486,14	397.767	-1.48449	0.435071	0.000644715	0.0463051	586.083	209.451	LIG1
ENSG00000113212,7	108.955	-1.48502	0.412686	0.000320143	0.0310101	160.554	57.3567	PCDHB7
ENSG00000255052,5	156.118	-1.49917	0.416153	0.00031524	0.030718	230.643	81.5918	FAM66D
ENSG00000146410,12	36.938	-1.5108	0.394956	0.000130649	0.0175707	54.6858	19.1902	MTFR2
ENSG00000168679,18	73.2161	-1.56602	0.300242	1.82956e-07	0.000297724	109.462	36.9697	SLC16A4
ENSG00000081853,15	76.8489	-1.61711	0.47401	0.000645933	0.0463051	115.912	37.7858	PCDHGA2
ENSG00000169047,5	1485.8	-1.63553	0.303397	7.01762e-08	0.000228395	2248.05	723.54	IRS1
ENSG00000229852,3	44.9531	-1.65187	0.461551	0.000344978	0.0322634	68.2022	21.7039	AC019205,1
ENSG00000187634,12	313.638	-1.68038	0.444151	0.000154731	0.0192209	478.106	149.17	SAMD11
ENSG00000186469,8	311.855	-1.69342	0.380456	8.54602e-06	0.00316067	476.408	147.302	GNG2
ENSG00000197299,12	137.543	-1.72681	0.375218	4.18159e-06	0.00195354	211.26	63.8256	BLM
ENSG00000136960,12	1174.02	-1.7684	0.33612	1.43102e-07	0.000281569	1815.22	532.827	ENPP2
ENSG00000164647,9	74.2252	-1.82092	0.521362	0.000478296	0.0386285	115.702	32.7483	STEAP1
ENSG00000168243,11	212.649	-1.82285	0.399112	4.94151e-06	0.00216663	331.575	93.7239	GNG4
ENSG00000067715,14	172.094	-1.82432	0.533191	0.000622755	0.0460695	268.399	75.7891	SYT1
ENSG00000107518,18	63.9132	-1.83355	0.536938	0.000638221	0.0463051	99.8197	28.0067	ATRNL1
ENSG00000230630,5	135.624	-1.87588	0.524879	0.00035165	0.0326995	213.169	58.08	DNM3OS
ENSG00000139910,20	102.111	-1.91453	0.449161	2.02198e-05	0.00577258	161.407	42.8146	NOVA1
ENSG00000140807,7	143.641	-1.92101	0.383882	5.6102e-07	0.000608632	227.268	60.0144	NKD1
ENSG00000168010,11	48.6713	-1.94728	0.569059	0.000621788	0.0460695	77.2987	20.0439	ATG16L2
ENSG00000272622,2	35.0751	-2.04674	0.583101	0.000447959	0.0377701	56.4802	13.67	AC010735,2
ENSG00000157734,14	12.9611	-2.10007	0.572306	0.000243043	0.0251913	21.0195	4.90274	SNX22
ENSG00000120322,4	28.6249	-2.10755	0.620693	0.000685089	0.0484715	46.4674	10.7823	PCDHB8
ENSG00000156970,12	434.942	-2.22744	0.617571	0.000310016	0.0305314	716.817	153.067	BUB1B
ENSG00000093009,10	147.239	-2.23417	0.653454	0.00062849	0.0460695	242.859	51.6182	CDC45
ENSG00000091986,15	2177.17	-2.25446	0.439995	2.99399e-07	0.00036783	3599.9	754.451	CCDC80
ENSG00000118473,22	66.5755	-2.26765	0.552701	4.08099e-05	0.00885467	110.255	22.8964	SGIP1
ENSG00000164128,7	74.4013	-2.38383	0.680532	0.000460229	0.03816	124.876	23.9263	NPY1R
ENSG00000179431,7	732.472	-2.43169	0.64648	0.000168943	0.0203999	1235.88	229.067	FJX1
ENSG00000167600,14	43.6063	-2.44929	0.637596	0.000122317	0.0174007	73.7152	13.4973	CYP2S1
ENSG00000230490,3	34.6271	-2.46778	0.679683	0.000282555	0.0283828	58.6518	10.6024	AL139383,1
ENSG00000184408,10	57.6523	-2.47872	0.675169	0.000241353	0.0251765	97.7653	17.5394	KCND2
ENSG00000100167,20	31.2015	-2.48349	0.64766	0.000125788	0.0174007	52.9373	9.46577	SEPTIN3
ENSG00000063180,9	403.92	-2.50917	0.602933	3.16006e-05	0.00709077	687.14	120.7	CA11
ENSG00000073146,16	26.033	-2.51163	0.48767	2.60114e-07	0.000352736	44.2981	7.768	MOV10L1
ENSG00000213886,4	54.8573	-2.51348	0.729545	0.000570494	0.0431797	93.3635	16.351	UBD
ENSG00000173578,7	24.3992	-2.57747	0.695037	0.000208578	0.0229291	41.796	7.00227	XCR1
ENSG00000163623,9	22.6489	-2.58068	0.662774	9.87064e-05	0.0148727	38.8102	6.48762	NKX6-1
ENSG00000170927,15	12.0139	-2.66785	0.709346	0.000169236	0.0203999	20.7609	3.26696	PKHD1
ENSG00000137285,10	153.966	-2.68045	0.624398	1.76388e-05	0.00515768	266.379	41.5531	TUBB2B
ENSG00000100079,7	12.7317	-2.77511	0.63809	1.36701e-05	0.00444908	22.2178	3.2457	LGALS2
ENSG00000145335,15	88.3384	-2.8606	0.54146	1.27003e-07	0.000281569	155.296	21.3813	SNCA
ENSG00000104415,14	267.185	-2.8721	0.637276	6.57978e-06	0.00261153	470.153	64.217	CCN4
ENSG00000165379,13	371.512	-3.30671	0.890657	0.000205091	0.0229291	674.826	68.1983	LRFN5
ENSG00000087494,16	101.029	-3.3661	0.641693	1.55725e-07	0.000281569	184.193	17.8639	PTHLH
ENSG00000154764,6	86.1841	-3.3733	0.912078	0.000216896	0.0233745	157.198	15.1699	WNT7A
ENSG00000157168,20	72.7891	-3.39747	0.738396	4.20167e-06	0.00195354	132.961	12.6178	NRG1
ENSG00000079841,18	50.1718	-3.45536	0.97962	0.000419914	0.0357763	91.96	8.38364	RIMS1
ENSG00000137673,9	2940.28	-3.5038	0.864744	5.0817e-05	0.00985236	5404.15	476.406	MMP7
ENSG00000146411,6	99.7815	-3.50714	0.721822	1.18138e-06	0.000873846	183.43	16.133	SLC2A12
ENSG00000123119,12	13.7637	-3.62053	0.891058	4.8409e-05	0.009847	25.4576	2.06981	NECAB1
ENSG00000211675,2	121.861	-3.659	1.05569	0.000528316	0.041938	225.843	17.8787	IGLC1
ENSG00000108684,14	294.219	-3.67539	0.996482	0.000225697	0.024163	545.725	42.7141	ASIC2
ENSG00000049249,8	20.8199	-3.68898	0.916203	5.66424e-05	0.0106099	38.6436	2.99629	TNFRSF9
ENSG00000211895,5	134.152	-3.74011	0.956661	9.24723e-05	0.0141962	249.624	18.6811	IGHA1
ENSG00000174460,4	647.703	-3.90356	0.93729	3.11728e-05	0.00709077	1214.27	81.1386	ZCCHC12
ENSG00000281091,3	10.2327	-3.91425	1.03249	0.00014999	0.0190686	19.1924	1.27299	AL117327,1
ENSG00000211892,4	143.18	-3.98353	1.05712	0.000164382	0.0201126	269.333	17.0266	IGHG4
ENSG00000168546,11	88.4552	-4.26026	0.912154	3.00401e-06	0.00168567	168.136	8.77398	GFRA2
ENSG00000231589,1	12.3109	-4.56131	1.22977	0.000208026	0.0229291	23.6214	1.0005	AC009110,1
ENSG00000167914,12	20.0381	-4.57131	1.13695	5.80276e-05	0.0106099	38.4586	1.61767	GSDMA
ENSG00000132465,11	240.149	-4.78404	1.2556	0.00013887	0.0180786	463.475	16.8224	JCHAIN
ENSG00000265366,6	25.5895	-4.94518	1.1301	1.20938e-05	0.00410006	49.5699	1.60905	GLUD1P2
ENSG00000112280,16	27.1702	-5.0289	1.45732	0.000558971	0.0428469	52.7253	1.61499	COL9A1
ENSG00000184905,9	18.6647	-5.10905	1.33083	0.00012354	0.0174007	36.2783	1.05116	TCEAL2
ENSG00000211659,2	29.2629	-5.70604	1.43438	6.94853e-05	0.0117785	57.4257	1.10006	IGLV3-25
ENSG00000120088,14	20.9202	-6.02665	1.63878	0.000235499	0.0248849	41.2083	0.632093	CRHR1
ENSG00000226278,1	10.1805	-6.78163	1.96305	0.000551015	0.0428469	20.1775	0.183397	PSPHP1
ENSG00000159173,19	11.0244	-6.88141	1.85646	0.000209945	0.0229291	21.8634	0.185441	TNNI1
ENSG00000211890,4	23.5304	-7.00187	1.80465	0.000104494	0.0156003	46.6964	0.364342	IGHA2
ENSG00000224373,3	12.9733	-7.13043	2.04196	0.000479504	0.0386285	25.7627	0.183873	IGHV4-59
ENSG00000211973,2	15.9452	-7.4339	1.72258	1.59201e-05	0.00479755	31.7071	0.18337	IGHV1-69
ENSG00000258790,1	58.2268	-9.29869	2.424	0.000125006	0.0174007	116.269	0.184621	AL121594,1
